# Community context supersedes species identity in bacterial interactions and disease outcomes in the tomato phyllosphere

**DOI:** 10.64898/2026.01.16.699983

**Authors:** Tiffany N. Batarseh, Jose O. Collado, Chuyu Wang, Elijah C. Mehlferber, Rocelia M. Alvarez-Navarrete, Fiona J. Wagner, Britt Koskella

## Abstract

Microbial community function is challenging to predict from the properties of individual members alone as ecological interactions can alter taxon behavior. Using a 16-member synthetic bacterial community from the tomato phyllosphere, we ask whether interaction outcomes at the community level can be predicted based on pairwise interactions by combining whole-genome sequencing, phenotypic profiling, and reciprocal spent-media assays spanning over 600 single-species and community-level combinations. Community-conditioned media reduced growth substantially more than the average of the member strains effects, but never more than the most suppressive member. The number of members failed to predict suppression, indicating that composition rather than richness drove these effects. Neither genomic, growth, nor phylogenetic traits predicted interaction outcomes, even in cross-validated models. In vivo, no single strain significantly reduced disease caused by the pathogen, *Pseudomonas syringae* on tomato seedlings, but microbial communities were disease suppressive. This was in stark contrast to our in vitro results, where the pathogen behaved like a commensal, most suppressed by the same single strains that also suppressed the other members (notably *E. sibiricum* SC13) and was no more sensitive to community filtrates than the commensals were, indicating that this protection was not reducible to the chemical environment the community generates. Overall, we find that interaction outcomes are governed by the composition of the community, competitive outcomes, and are hard to predict based on phenotypic or genomic properties of the individual taxa, indicating that the community, in the context of its host, should be considered when predicting microbiome function.
