## Supplementary Tables for "Community context supersedes species identity in bacterial interactions and disease outcomes in the tomato phyllosphere"

### Sheet: SuppTable_1_Isolates
Isolate ID	Genus	Species	Gram stain	Kingdom	Phylum	Class	Order	Family	Genome Length	Contig Counts	GC Percent	FeGenie Counts	Cazyme Counts	Plasmids*	BioSample Accession
SC01	Frigoribacterium	endophyticum	Positive	Bacillati	Actinomycetota	Actinomycetes	Micrococcales	Microbacteriaceae	3205773	1	73.25	42	77	0	SAMN50221624
SC02	Pantoea	agglomerans	Negative	Pseudomonadati	Pseudomonadota	Gammaproteobacteria	Enterobacterales	Erwiniaceae	4780058	3	55.28	92	95	1 (171 kb)	SAMN50221625
SC03	Curtobacterium	herbarum	Positive	Bacillati	Actinomycetota	Actinomycetes	Micrococcales	Microbacteriaceae	3609046	4	71.38	43	105	0	SAMN50221626
SC04	Erwinia	tasmaniensis	Negative	Pseudomonadati	Pseudomonadota	Gammaproteobacteria	Enterobacterales	Erwiniaceae	4623891	3	56.06	67	89	2 (62 kb, 4 kb)	SAMN50221627
SC06	Brevibacterium	frigoritolerans	Positive	Bacillati	Bacillota	Bacilli	Caryophanales	Bacillaceae	5729240	2	40.21	59	73	0	SAMN50221628
SC09	Massilia	aurea	Negative	Pseudomonadati	Pseudomonadota	Betaproteobacteria	Burkholderiales	Oxalobacteraceae	5282152	1	63.74	66	104	0	SAMN50221629
SC10	Pseudomonas	asturiensis	Negative	Pseudomonadati	Pseudomonadota	Gammaproteobacteria	Pseudomonadales	Pseudomonadaceae	6063600	10	59.24	139	82	1 (69 kb)	SAMN50221630
SC13	Exiguobacterium	sibiricum	Positive	Bacillati	Bacillota	Bacilli	Exiguobacteriales	Exiguobacteriaceae	3177495	7	46.96	32	55	0	SAMN50221631
SC14	Pseudomonas	rhizosphaerae	Negative	Pseudomonadati	Pseudomonadota	Gammaproteobacteria	Pseudomonadales	Pseudomonadaceae	4765910	2	62.25	102	64	1 (2 kb)	SAMN50221632
SC16	Pseudomonas	moraviensis	Negative	Pseudomonadati	Pseudomonadota	Gammaproteobacteria	Pseudomonadales	Pseudomonadaceae	5976257	1	60.07	131	71	0	SAMN50221633
SC21	Rathayibacter	festucae	Positive	Bacillati	Actinomycetota	Actinomycetes	Micrococcales	Microbacteriaceae	4406226	5	72.07	50	147	0	SAMN50221634
SC23	Curtobacterium	pusillum	Positive	Bacillati	Actinomycetota	Actinomycetes	Micrococcales	Microbacteriaceae	3813351	1	71.47	42	119	0	SAMN50221635
SC25	Pseudomonas	rhodesiae	Negative	Pseudomonadati	Pseudomonadota	Gammaproteobacteria	Pseudomonadales	Pseudomonadaceae	5797215	1	60.47	140	68	0	SAMN50221636
SC26	Pantoea	allii	Negative	Pseudomonadati	Pseudomonadota	Gammaproteobacteria	Enterobacterales	Erwiniaceae	4869976	3	55.09	92	96	1 (165 kb)	SAMN50221637
SC33	Microbacterium	oleivorans	Positive	Bacillati	Actinomycetota	Actinomycetes	Micrococcales	Microbacteriaceae	3161625	5	69.13	45	107	0	SAMN50221638
SC35	Bacillus	thuringiensis	Positive	Bacillati	Bacillota	Bacilli	Caryophanales	Bacillaceae	6651018	25	34.91	91	94	10 (457 kb, 301 kb, 97 kb, 91 kb, 15 kb, 12 kb, 8 kb, 8 kb, 7 kb, 2 kb)	SAMN50221639
DC3000	Pseudomonas	syringae	Negative	Pseudomonadati	Pseudomonadota	Gammaproteobacteria	Pseudomonadales	Pseudomonadaceae	6429193	2	58.41	133	80	1 (67 kb)	SAMN50221623
PT23	Pseudomonas	syringae	Negative	Pseudomonadati	Pseudomonadota	Gammaproteobacteria	Pseudomonadales	Pseudomonadaceae	N/A	N/A	N/A	N/A	N/A	N/A	N/A
*Plasmids successfully identified with plasmidSPAdes, validated with BLAST analysis, and/or identified with a trusted reference for the case of SC35 (Reference: B. thuringiensis strain Lip Accession: NZ_CP116318.1)
1Synonymous with Peribacillus
2Synonymous with Telluria
3Synonymous with Exiguobacterium artemiae

### Sheet: SuppTable2_Quast_Results
Isolate	Assembly	Genus_species	Readtype	contigs_500bp_minlength	Largest_contig	Total_length	GC_(%)	N50	N75	L50	L75
DC3000	Uni_Hybrid_DC3000_assembly	Pseudomonas_syringae	Hybrid_ONP_Illumina	2	6361720	6429193	58.41	6361720	6361720	1	1
SC01	Uni_Hybrid_SC01_assembly	Frigoribacterium_endophyticum	Hybrid_ONP_Illumina	1	3205773	3205773	73.25	3205773	3205773	1	1
SC02	Uni_Hybrid_SC02_assembly	Pantoea_agglomerans	Hybrid_ONP_Illumina	3	4073378	4780058	55.28	4073378	4073378	1	1
SC03	Uni_Hybrid_SC03_assembly	Curtobacterium_herbarum	Hybrid_ONP_Illumina	4	3445652	3609046	71.38	3445652	3445652	1	1
SC04	Uni_Hybrid_SC04_assembly	Erwinia_tasmaniensis	Hybrid_ONP_Illumina	3	4558202	4623891	56.06	4558202	4558202	1	1
SC06	Uni_Hybrid_SC06_assembly	Brevibacterium_frigoritolerans	Hybrid_ONP_Illumina	2	5495337	5729240	40.21	5495337	5495337	1	1
SC09	Uni_Hybrid_SC09_assembly	Massilia_aurea	Hybrid_ONP_Illumina	1	5282152	5282152	63.74	5282152	5282152	1	1
SC10	Uni_Hybrid_SC10_assembly	Pseudomonas_asturiensis	Hybrid_ONP_Illumina	10	4600323	6063600	59.24	4600323	4600323	1	1
SC13	Uni_Hybrid_SC13_assembly	Exiguobacterium_sibiricum	Hybrid_ONP_Illumina	7	2981131	3177495	46.96	2981131	2981131	1	1
SC14	Uni_Hybrid_SC14_assembly	Pseudomonas_rhizosphaerae	Hybrid_ONP_Illumina	2	4764081	4765910	62.25	4764081	4764081	1	1
SC16	Uni_Hybrid_SC16_assembly	Pseudomonas_moraviensis	Hybrid_ONP_Illumina	1	5976257	5976257	60.07	5976257	5976257	1	1
SC21	Uni_Hybrid_SC21_assembly	Rathayibacter_festucae	Hybrid_ONP_Illumina	5	3887224	4406226	72.07	3887224	3887224	1	1
SC23	Uni_Hybrid_SC23_assembly	Curtobacterium_pusillum	Hybrid_ONP_Illumina	1	3813351	3813351	71.47	3813351	3813351	1	1
SC25	Uni_Hybrid_SC25_assembly	Pseudomonas_rhodesiae	Hybrid_ONP_Illumina	1	5797215	5797215	60.47	5797215	5797215	1	1
SC26	Uni_Hybrid_SC26_assembly	Pantoea_allii	Hybrid_ONP_Illumina	3	4153460	4869976	55.09	4153460	4153460	1	1
SC33	Uni_Hybrid_SC33_assembly	Microbacterium_oleivorans	Hybrid_ONP_Illumina	5	1485765	3161625	69.13	1339850	1339850	2	2
SC35	Uni_Hybrid_SC35_assembly	Bacillus_thuringiensis	Hybrid_ONP_Illumina	25	2738661	6651018	34.91	1900226	974790	2	3

### Sheet: SuppTable3_CheckM_Results
Assembly	Genus_Species	Assembly_Method	Marker_Lineage	no_genomes	no_markers	no_markersets	zero	one	two	three	four	five_plus	Completeness	Contamination	Strain_heterogeneity
Uni_Hybrid_SC26_assembly	Pantoea_allii	Hybrid	f__Enterobacteriaceae	223	875	305	0	872	3	0	0	0	100	0.33	0
Uni_Hybrid_SC13_assembly	Exiguobacterium_sibiricum	Hybrid	c__Bacilli	750	273	152	0	272	1	0	0	0	100	0.33	0
Uni_Hybrid_SC10_assembly	Pseudomonas_asturiensis	Hybrid	o__Pseudomonadales	185	812	308	0	811	1	0	0	0	100	0.11	0
Uni_Hybrid_SC09_assembly	Massilia_aurea	Hybrid	o__Burkholderiales	107	571	250	0	568	3	0	0	0	100	0.43	0
Uni_Hybrid_SC02_assembly	Pantoea_agglomerans	Hybrid	f__Enterobacteriaceae	223	875	305	0	872	3	0	0	0	100	0.36	0
Uni_Hybrid_DC3000_assembly	Pseudomonas_syringae	Hybrid	o__Pseudomonadales	185	813	308	0	811	2	0	0	0	100	0.22	0
Uni_Hybrid_SC04_assembly	Erwinia_tasmaniensis	Hybrid	f__Enterobacteriaceae	223	876	305	1	875	0	0	0	0	99.99	0	0
Uni_Hybrid_SC25_assembly	Pseudomonas_rhodesiae	Hybrid	g__Pseudomonas	78	1044	368	2	1041	1	0	0	0	99.66	0.05	0
Uni_Hybrid_SC16_assembly	Pseudomonas_moraviensis	Hybrid	g__Pseudomonas	78	1044	368	2	1038	4	0	0	0	99.66	0.48	25
Uni_Hybrid_SC21_assembly	Rathayibacter_festucae	Hybrid	o__Actinomycetales	69	400	198	2	393	4	1	0	0	99.41	2.36	0
Uni_Hybrid_SC03_assembly	Curtobacterium_herbarum	Hybrid	o__Actinomycetales	69	400	198	2	396	2	0	0	0	98.99	1.01	0
Uni_Hybrid_SC23_assembly	Curtobacterium_pusillum	Hybrid	o__Actinomycetales	69	400	198	3	395	2	0	0	0	98.93	1.01	0
Uni_Hybrid_SC35_assembly	Bacillus_thuringiensis	Hybrid	g__Bacillus	44	1171	324	4	1166	1	0	0	0	98.92	0.31	0
Uni_Hybrid_SC06_assembly	Brevibacterium_frigoritolerans	Hybrid	f__Bacillaceae	128	561	183	2	549	9	1	0	0	98.91	3.33	0
Uni_Hybrid_SC01_assembly	Frigoribacterium_endophyticum	Hybrid	o__Actinomycetales	69	400	198	4	395	1	0	0	0	98.38	0.51	0
Uni_Hybrid_SC14_assembly	Pseudomonas_rhizosphaerae	Hybrid	o__Pseudomonadales	185	813	308	8	803	2	0	0	0	98.38	0.14	0
Uni_Hybrid_SC33_assembly	Microbacterium_oleivorans	Hybrid	o__Actinomycetales	69	400	198	1	399	0	0	0	0	99.49	0	0

### Sheet: SuppTable4_CommunitySpentMedia
	Informative_Name	SC01	SC02	SC03	SC04	SC06	SC09	SC10	SC13	SC14	SC16	SC21	SC23	SC25	SC26	SC33	SC35	DC3000
Full - SC01	Full − F. endophyticum	0	1	1	1	1	1	1	1	1	1	1	1	1	1	1	1	0
Full - SC02	Full - P. agglomerans	1	0	1	1	1	1	1	1	1	1	1	1	1	1	1	1	0
Full - SC03	Full - C. herbarum	1	1	0	1	1	1	1	1	1	1	1	1	1	1	1	1	0
Full - SC04	Full − E. tasmaniensis	1	1	1	0	1	1	1	1	1	1	1	1	1	1	1	1	0
Full - SC06	Full - B. frigoritolerans	1	1	1	1	0	1	1	1	1	1	1	1	1	1	1	1	0
Full - SC09	Full - M. aurea	1	1	1	1	1	0	1	1	1	1	1	1	1	1	1	1	0
Full - SC10	Full - P. asturiensis	1	1	1	1	1	1	0	1	1	1	1	1	1	1	1	1	0
Full - SC13	Full - E. sibiricum	1	1	1	1	1	1	1	0	1	1	1	1	1	1	1	1	0
Full - SC14	Full - P. rhizosphaerae	1	1	1	1	1	1	1	1	0	1	1	1	1	1	1	1	0
Full - SC16	Full - P. moraviensis	1	1	1	1	1	1	1	1	1	0	1	1	1	1	1	1	0
Full - SC21	Full - R. festucae	1	1	1	1	1	1	1	1	1	1	0	1	1	1	1	1	0
Full - SC23	Full - C. pusillum	1	1	1	1	1	1	1	1	1	1	1	0	1	1	1	1	0
Full - SC25	Full - P. rhodesiae	1	1	1	1	1	1	1	1	1	1	1	1	0	1	1	1	0
Full - SC26	Full − P. allii	1	1	1	1	1	1	1	1	1	1	1	1	1	0	1	1	0
Full - SC33	Full - M. oleivorans	1	1	1	1	1	1	1	1	1	1	1	1	1	1	0	1	0
Full - SC35	Full − B. thuringiensis	1	1	1	1	1	1	1	1	1	1	1	1	1	1	1	0	0
Full - Pseudomonas	Full - Pseudomonas	1	1	1	1	1	1	0	1	0	0	1	1	0	1	1	1	0
Full - GramNeg	Full − Gram-negatives (Pseudomonadota)	1	0	1	0	1	0	0	1	0	0	1	1	0	0	1	1	0
Full - GramPos	Full − Gram-positives (Actinomycetota and Bacillota)	0	1	0	1	0	1	1	0	1	1	0	0	1	1	0	0	0
Full - Pantoea	Full - Pantoea	1	0	1	1	1	1	1	1	1	1	1	1	1	0	1	1	0
Full - SC16 and SC25 (random Pseudomonas)	Full − P. moraviensis SC16 and P. rhodesiae SC25	1	1	1	1	1	1	1	1	1	0	1	1	0	1	1	1	0
Full (PhylloStart)	PhylloStart	1	1	1	1	1	1	1	1	1	1	1	1	1	1	1	1	0
Full + DC3000	Full + P. syringae pv. tomato DC3000	1	1	1	1	1	1	1	1	1	1	1	1	1	1	1	1	1

### Sheet: SuppTable5_ModelSelection
Model	k	AICc	ΔAICc	Akaike weight	R²m	R²c	Cumulative weight	Evidence ratio
Family (C)	10	-205.15	0	0.734	0.246	0.435	0.734	1
GC content (C)	6	-200.67	4.48	0.078	0.146	0.435	0.813	9.4
Growth strategy (R)	6	-199.36	5.79	0.041	0.042	0.432	0.853	18.1
Phylum (C)	7	-199.01	6.14	0.034	0.15	0.435	0.887	21.5
Breadth interaction (C x R)	8	-198.96	6.19	0.033	0.032	0.436	0.921	22.1
Class (C)	8	-198.74	6.41	0.03	0.169	0.435	0.95	24.7
Family, SC13 in Bacilli (C)	9	-198.6	6.55	0.028	0.186	0.435	0.978	26.4
Metabolic breadth (R)	6	-195.84	9.31	0.007	0.026	0.433	0.985	105.1
Breadth, both sides	7	-193.95	11.2	0.003	0.03	0.433	0.988	270.4
Breadth mismatch |C - R|	6	-193.67	11.48	0.002	0.001	0.436	0.99	311.1
Null (strain identity only)	5	-193.2	11.95	0.002	0	0.434	0.992	393.5
CAZyme repertoire (C)	6	-192.83	12.32	0.002	0.032	0.434	0.994	473.4
Growth strategy (C)	6	-192.74	12.41	0.001	0.027	0.432	0.995	495.2
Biofilm (C)	6	-192.39	12.76	0.001	0.022	0.433	0.996	589.9
Metabolic breadth (C)	6	-191.31	13.84	0.001	0.002	0.434	0.997	1012.3
Genome size (C)	6	-191.29	13.86	0.001	0.002	0.434	0.998	1022.5
Iron acquisition (C)	6	-191.19	13.96	0.001	0	0.434	0.999	1074.9
Breadth + CAZymes (C)	7	-190.85	14.3	0.001	0.032	0.434	0.999	1274.1
Breadth + growth strategy (C)	7	-190.76	14.39	0.001	0.026	0.432	1	1332.8
Breadth + iron (C)	7	-189.79	15.36	0	0.012	0.434	1	2164.6

### Sheet: SuppTable6_PlantAssayComms
Community	Description	Number of Members	SC01	SC02	SC03	SC04	SC06	SC09	SC10	SC13	SC14	SC16	SC21	SC23	SC25	SC26	SC33	SC35	Total
CD	Gram-positives (blocks C and D)	8	1	0	1	0	1	0	0	1	0	0	1	1	0	0	1	1	8
AB	Gram-negatives (blocks A and B)	8	0	1	0	1	0	1	1	0	1	1	0	0	1	1	0	0	8
Full	PhylloStart (all 16 commensals)	16	1	1	1	1	1	1	1	1	1	1	1	1	1	1	1	1	16
A	Pseudomonas	4	0	0	0	0	0	0	1	0	1	1	0	0	1	0	0	0	4
B	Other Gram-negatives	4	0	1	0	1	0	1	0	0	0	0	0	0	0	1	0	0	4
C	Related Actinomycetota	4	1	0	1	0	0	0	0	0	0	0	1	1	0	0	0	0	4
D	Dispersed Gram-positives	4	0	0	0	0	1	0	0	1	0	0	0	0	0	0	1	1	4
AD	Pseudomonas and dispersed Gram-positives	8	0	0	0	0	1	0	1	1	1	1	0	0	1	0	1	1	8
BC	Other Gram-negatives and related Actinomycetota	8	1	1	1	1	0	1	0	0	0	0	1	1	0	1	0	0	8
BD	Other Gram-negatives and dispersed Gram-positives	8	0	1	0	1	1	1	0	1	0	0	0	0	0	1	1	1	8
AC	Pseudomonas and related Actinomycetota	8	1	0	1	0	0	0	1	0	1	1	1	1	1	0	0	0	8
ABC	Pseudomonas, other Gram-negatives and related Actinomycetota	12	1	1	1	1	0	1	1	0	1	1	1	1	1	1	0	0	12
ABD	Pseudomonas, other Gram-negatives and dispersed Gram-positives	12	0	1	0	1	1	1	1	1	1	1	0	0	1	1	1	1	12
BCD	Other Gram-negatives, related Actinomycetota and dispersed Gram-positives	12	1	1	1	1	1	1	0	1	0	0	1	1	0	1	1	1	12
ACD	Pseudomonas, related Actinomycetota and dispersed Gram-positives	12	1	0	1	0	1	0	1	1	1	1	1	1	1	0	1	1	12
